# Polygenic Prediction of Complex Traits with Iterative Screen Regression Models

**DOI:** 10.1101/2020.11.29.402180

**Authors:** Meng Luo, Shiliang Gu

## Abstract

Although genome-wide association studies have successfully identified thousands of markers associated with various complex traits and diseases, our ability to predict such phenotypes remains limited. A perhaps ignored explanation lies in the limitations of the genetic models and statistical techniques commonly used in association studies. However, using genotype data for individuals to perform accurate genetic prediction of complex traits can promote genomic selection in animal and plant breeding and can lead to the development of personalized medicine in humans. Because most complex traits have a polygenic architecture, accurate genetic prediction often requires modeling genetic variants together via polygenic methods. Here, we also utilize our proposed polygenic methods, which refer to as the iterative screen regression model (ISR) for genome prediction. We compared ISR with several commonly used prediction methods with simulations. We further applied ISR to predicting 15 traits, including the five species of cattle, rice, wheat, maize, and mice. The results of the study indicate that the ISR method performs well than several commonly used polygenic methods and stability.
