## Supplementary Tables for "Polygenic Prediction of Complex Traits with Iterative Screen Regression Models"

### Sheet: Table 1
Supplementary Table 1. Sampling variation of R2 measured by average prediction and standard deviation across Monte Carlo cross validation replicates for various methods in simulations and real data analysis.
	ISR	DPR	BayesB	BayesA	Bayes LASSO	BSLMM	rrBLUP	BayesC
Simulations
PVE=0.2
I	0.071(0.014)	0.07(0.018)	0.063(0.018)	0.065(0.012)	0.073(0.014)	0.07(0.016)	0.073(0.02)	0.062(0.017)
II	0.075(0.022)	0.068(0.019)	0.063(0.015)	0.065(0.019)	0.069(0.013)	0.068(0.021)	0.069(0.016)	0.058(0.013)
III	0.069(0.012)	0.074(0.02)	0.061(0.015)	0.069(0.024)	0.076(0.017)	0.069(0.022)	0.07(0.023)	0.066(0.022)
IV	0.079(0.024)	0.07(0.022)	0.065(0.02)	0.071(0.02)	0.067(0.016)	0.074(0.023)	0.074(0.019)	0.061(0.021)
PVE=0.5
I	0.441(0.019)	0.417(0.075)	0.383(0.02)	0.383(0.02)	0.301(0.027)	0.276(0.024)	0.279(0.027)	0.17(0.031)
II	0.331(0.028)	0.331(0.074)	0.318(0.026)	0.304(0.028)	0.249(0.024)	0.231(0.03)	0.235(0.027)	0.192(0.031)
III	0.298(0.017)	0.29(0.028)	0.282(0.027)	0.285(0.028)	0.268(0.025)	0.262(0.03)	0.261(0.027)	0.257(0.028)
IV	0.298(0.025)	0.295(0.031)	0.286(0.026)	0.285(0.022)	0.273(0.017)	0.278(0.021)	0.271(0.024)	0.261(0.032)
PVE=0.8
I	0.79(0.011)	0.786(0.009)	0.539(0.03)	0.738(0.014)	0.65(0.019)	0.539(0.025)	0.534(0.022)	0.513(0.026)
II	0.715(0.019)	0.727(0.014)	0.669(0.026)	0.664(0.025)	0.557(0.029)	0.489(0.036)	0.498(0.028)	0.437(0.051)
III	0.643(0.027)	0.691(0.023)	0.617(0.022)	0.604(0.019)	0.554(0.026)	0.535(0.022)	0.538(0.023)	0.415(0.04)
IV	0.676(0.057)	0.692(0.019)	0.63(0.023)	0.6(0.026)	0.567(0.026)	0.537(0.029)	0.534(0.031)	0.415(0.04)
Real data
Cattle	ISR	DPR	BayesB	BayesA	Bayes LASSO	BSLMM	rrBLUP	BayesC
MFP	0.747(0.007)	0.747(0.012)	0.734(0.01)	0.745(0.01)	0.734(0.009)	0.665(0.003)	0.665(0.012)	0.556(0.023)
MY	0.618(0.03)	0.617(0.019)	0.61(0.022)	0.615(0.021)	0.618(0.016)	0.602(0.007)	0.601(0.018)	0.557(0.022)
SCS	0.554(0.018)	0.549(0.021)	0.526(0.02)	0.541(0.021)	0.543(0.021)	0.545(0.013)	0.544(0.021)	0.522(0.024)
Rice
GL	0.658(0.032)	0.66(0.052)	0.656(0.041)	0.684(0.029)	0.573(0.041)	0.634(0.044)	0.609(0.036)	0.59(0.039)
Mice
testweight	0.078(0.024)	0.073(0.033)	0.094(0.028)	0.076(0.03)	0.076(0.029)	0.087(0.026)	0.1(0.037)	0.064(0.023)
soleus	0.024(0.012)	0.024(0.012)	0.014(0.015)	0.025(0.014)	0.024(0.018)	0.015(0.012)	0.019(0.01)	0.014(0.012)
plantaris	0.017(0.011)	0.013(0.008)	0.018(0.012)	0.011(0.011)	0.015(0.01)	0.014(0.016)	0.024(0.013)	0.008(0.006)
fastglucose	0.018(0.009)	0.021(0.012)	0.02(0.012)	0.02(0.014)	0.019(0.013)	0.02(0.014)	0.023(0.011)	0.016(0.014)
tibial	0.008(0.01)	0.009(0.012)	0.005(0.005)	0.009(0.012)	0.013(0.012)	0.004(0.004)	0.006(0.008)	0.008(0.013)
BMD	0.057(0.008)	0.059(0.026)	0.06(0.03)	0.055(0.029)	0.045(0.029)	0.055(0.026)	0.054(0.013)	0.06(0.024)
TA	0.028(0.016)	0.03(0.025)	0.016(0.015)	0.022(0.013)	0.024(0.01)	0.026(0.017)	0.021(0.008)	0.022(0.016)
EDL	0.022(0.005)	0.025(0.017)	0.025(0.018)	0.028(0.021)	0.026(0.016)	0.032(0.02)	0.023(0.011)	0.026(0.023)
gastroc	0.02(0.013)	0.022(0.019)	0.022(0.015)	0.026(0.015)	0.016(0.012)	0.017(0.01)	0.029(0.015)	0.016(0.013)
sacweight	0.028(0.01)	0.029(0.017)	0.026(0.017)	0.036(0.026)	0.033(0.021)	0.024(0.014)	0.035(0.018)	0.015(0.016)
Wheat
2011-PHS	0.013(0.007)	0.02(0.012)	0.01(0.01)	0.008(0.008)	0.011(0.009)	0.017(0.011)	0.013(0.007)	0.009(0.006)
2012-PHS	0.477(0.033)	0.083(0.022)	0.475(0.022)	0.457(0.023)	0.084(0.024)	0.094(0.021)	0.092(0.023)	0.09(0.023)
2013-PHS	0.142(0.048)	0.153(0.031)	0.166(0.036)	0.147(0.03)	0.156(0.025)	0.159(0.027)	0.152(0.027)	0.152(0.04)
2014-PHS	0.085(0.03)	0.08(0.012)	0.077(0.017)	0.074(0.022)	0.074(0.018)	0.073(0.013)	0.079(0.018)	0.075(0.017)
BLUP-PHS	0.148(0.031)	0.092(0.015)	0.127(0.021)	0.094(0.014)	0.102(0.017)	0.095(0.023)	0.099(0.024)	0.095(0.018)

### Sheet: Table 2
Supplementary Table 2.The TOPSISI results, which based on the Simulations and Real data applications (did not use the wheat PHS data) results the averaged prediction of R2.
methods	Rank	Ci
ISR	1	0.63
DPR	2	0.63
BayesA	3	0.59
Bayes LASSO	4	0.57
rrBLUP	5	0.54
BayesB	6	0.48
BSLMM	7	0.36
BayesC	8	0.22

### Sheet: Table 3
Supplementary Table 3.The TOPSISI results, which based on the Simulations and Real data applications results the averaged prediction of R2.
methods	Rank	Ci
ISR	1	0.66
BayesB	2	0.57
BayesA	3	0.54
DPR	4	0.53
Bayes LASSO	5	0.46
rrBLUP	6	0.46
BSLMM	7	0.35
BayesC	8	0.19

### Sheet: Table 4
Supplementary Table 4. Sampling variation of R2 measured by average prediction and standard deviation across Monte Carlo cross validation replicates for eight methods in maize data analysis. And mean computational time of the eight methods in the model fitting stage for three traits in maize dataset. The computational time is in hours. Values in parentheses are standard deviations. Mean and stand…
	ISR	DPR	BayesR	BayesA	BayesB	Bayes LASSO	rrBLUP	BSLMM
Prediction
GDD	0.824(0.012)	0.827(0.012)	0.843(0.037)	0.827(0.019)	0.832(0.017)	0.837(0.011)	0.833(0.013)	0.83(0.012)
SSK	0.745(0.03)	0.795(0.054)	0.668(0.16)	0.74(0.061)	0.762(0.072)	0.799(0.049)	0.828(0.068)	0.829(0.062)
YWK	0.73(0.014)	0.729(0.053)	0.687(0.065)	0.737(0.036)	0.737(0.055)	0.609(0.049)	0.624(0.027)	0.64(0.03)
Time
GDD	34.738(18.184)	17.584(5.528)	11.783(1.356)	13.947(6.679)	13.558(6.6)	15.626(3.773)	8.413(3.932)	20.421(16.751)
SSK	62.155(5.916)	11.646(6.945)	14.253(6.019)	16.9(5.647)	15.895(5.927)	17.33(3.716)	7.616(3.321)	10.53(7.222)
YWK	15.684(6.857)	6.787(3.506)	6.27(3.487)	16.85(7.52)	16.032(3.547)	15.685(3.26)	4.891(3.506)	4.426(3.62)

### Sheet: Table 5
Supplementary Table 5. Associated SNPs identified by SIR in MAIZE traits. Effect : estimated effect of single SNP. R2(%): the phenotypic variation explained of single SNP. The individuals with missing phenotypes and the SNPs with MAF 5% were excluded. The critical value for significance was approximately 2.8E-07 P-value for ISR.
Phenotype	Chr	SNP(bp)	ISR
			Effect	p-value	R2(%)
sweet versus starchy corn	4	50756858	0.129177	1.82657e-41	0.802008
	4	84248431	0.0867548	2.44954e-37	0.626814
	5	179632163	0.0870414	1.51341e-31	0.59665
	5	1588738	0.0952787	2.81213e-27	0.509485
	8	27543670	0.0738586	8.70647e-27	0.499513
	4	44660306	0.0966421	6.44974e-24	0.441411
	4	84246621	-0.0914732	2.89367e-22	0.357232
	4	140703896	0.0805103	3.28933e-22	0.407008
	1	283458365	-0.0646924	3.83488e-20	0.365548
	4	29947250	0.0796672	1.10512e-19	0.356353
	5	1532057	-0.0573953	1.29079e-16	0.295258
	6	124570870	0.0596285	8.14831e-16	0.244551
	8	65729407	0.0696689	1.1475e-15	0.276457
	3	185490703	0.062947	1.81397e-14	0.252772
	6	138544395	-0.0519792	2.58387e-14	0.218592
	4	91163244	0.0606407	3.32785e-14	0.216696
	1	266618478	-0.0648929	5.44467e-14	0.213009
	4	85601231	0.0666113	6.12889e-14	0.242353
	5	203113861	-0.058986	1.08916e-13	0.237438
	4	27942490	0.0524651	1.53996e-13	0.234479
	5	178456716	0.0555037	8.10427e-11	0.18121
	10	150050370	0.0428866	1.11693e-10	0.15623
	3	30049152	0.0540008	1.15973e-10	0.178179
	5	179629761	-0.0409132	1.99353e-10	0.173602
	1	14890716	-0.0268981	4.62133e-10	0.166506
	1	246179522	-0.0398819	2.40622e-09	0.152615
	9	94214684	0.105374	4.27421e-09	0.129352
	5	223236700	-0.0360279	6.39272e-09	0.144411
	1	304197335	-0.0348157	6.60222e-09	0.126159
	1	209151094	-0.0284351	7.86997e-09	0.12487
	4	183570949	-0.0378208	1.38465e-08	0.120727
	6	159107832	0.0390432	1.40172e-08	0.120637
	6	136135538	0.0421979	3.00035e-08	0.115066
	8	3220013	-0.0354675	5.79509e-08	0.12597
	6	136135440	0.0212289	9.38754e-08	0.106735
growing degree days	3	161168101	-0.129835	1.92381e-33	1.0264
	8	126885610	-0.105486	1.30983e-23	0.738307
	3	203822040	-0.095212	7.87865e-22	0.643791
	8	120517613	-0.0849519	3.22491e-19	0.58838
	8	136180551	-0.10496	4.88281e-19	0.553411
	10	103794831	-0.138419	1.52743e-18	0.53745
	2	208850622	-0.128469	2.15753e-18	0.53262
	8	123642480	0.0853914	2.93703e-18	0.528309
	8	164595781	-0.134798	9.18848e-18	0.539097
	10	31658983	0.0790433	8.46321e-17	0.50654
	8	126885558	-0.0839477	1.7592e-16	0.471258
	8	164596599	-0.127354	2.32918e-16	0.467357
	10	31961658	0.0808065	4.60201e-15	0.42597
	8	166918291	-0.0931955	6.43921e-15	0.421321
	10	58197253	0.103406	8.42253e-15	0.439382
	8	151371954	0.0767413	5.60215e-14	0.391431
	9	127330593	-0.102479	6.52368e-14	0.38933
	8	120341356	0.0674933	9.39426e-14	0.384302
	2	222493706	-0.0760565	2.89912e-13	0.368781
	1	94342987	0.117636	1.13113e-12	0.350066
	3	144493179	-0.208431	1.23673e-12	0.34884
	9	145916440	-0.0799582	1.61789e-12	0.363151
	2	4320290	-0.115468	1.6398e-12	0.362957
	4	238979306	0.103654	4.42806e-12	0.331345
	9	153394654	0.0732164	4.57578e-12	0.330895
	1	32360105	-0.0948738	5.28032e-12	0.346086
	7	118586336	0.0756092	5.88315e-12	0.327453
	1	302960060	-0.165686	6.23069e-12	0.326667
	8	164991445	-0.125925	6.51833e-12	0.326049
	3	223713111	-0.0703549	1.0787e-11	0.335797
	8	139700055	-0.0684301	1.80871e-11	0.312086
	1	19700166	0.0729904	1.83738e-11	0.328134
	10	92331033	0.114824	2.38894e-11	0.308283
	1	254196752	0.0738052	2.49073e-11	0.307713
	5	32818785	-0.111953	2.52979e-11	0.323536
	10	104221029	-0.116855	2.73154e-11	0.322433
	1	286790675	-0.0611288	5.20671e-11	0.297646
	3	170270881	-0.0666145	5.32526e-11	0.297339
	10	67172939	0.195772	9.37902e-11	0.304724
	9	124083264	-0.0705018	9.56156e-11	0.304448
	10	135850067	-0.0649038	9.60592e-11	0.289295
	5	7149475	-0.0594138	1.20703e-10	0.286183
	5	32810769	-0.112607	1.26142e-10	0.285583
	2	114012323	0.0905508	1.42151e-10	0.283956
	4	211878068	-0.0605353	1.6765e-10	0.2964
	8	137738021	0.159418	2.98404e-10	0.288146
	8	85065713	-0.0647279	3.23674e-10	0.272759
	3	183971751	-0.165463	4.18884e-10	0.269254
	8	65418902	-0.0820453	4.31074e-10	0.268864
	7	158102929	0.0555747	4.51981e-10	0.268221
	10	115788453	0.0850557	6.49609e-10	0.263294
	10	133736251	0.121314	6.5276e-10	0.276956
	6	161065794	-0.10271	7.68652e-10	0.26101
	2	208886674	0.0589922	8.03984e-10	0.2604
	1	39238615	-0.0709208	8.36585e-10	0.273412
	6	103352190	0.161602	1.1127e-09	0.255992
	8	77057529	0.127459	1.32261e-09	0.266876
	1	3486051	0.0876174	1.3322e-09	0.25355
	2	51064813	0.106879	1.52709e-09	0.2517
	1	67108705	0.117078	2.099e-09	0.260292
	1	194108221	-0.056039	2.39138e-09	0.245625
	3	168044140	0.154143	2.81897e-09	0.243398
	8	139052663	-0.0553317	3.08074e-09	0.242196
	1	249342255	-0.0757299	3.09899e-09	0.242116
	1	248268270	-0.0527491	4.78152e-09	0.248571
	10	141670372	-0.0830001	5.96248e-09	0.245433
	6	108218561	0.0637022	6.01125e-09	0.245317
	5	24987003	0.18816	6.83483e-09	0.243492
	3	3107522	0.0651263	1.02414e-08	0.225964
	2	45425677	-0.212668	1.02868e-08	0.225905
	5	61236644	0.109033	1.606e-08	0.219897
	8	143441714	0.0597252	1.6224e-08	0.231221
	7	123594098	0.198035	1.87269e-08	0.35
	8	23552053	-0.0949998	2.73866e-08	0.223802
	9	155401660	-0.0528805	2.85334e-08	0.223221
	10	76842035	-0.0599787	3.22851e-08	0.210495
	7	108635869	-0.0898063	3.30797e-08	0.210167
	2	203996755	-0.0513005	3.31705e-08	0.210131
	7	149025352	0.0531104	3.41352e-08	0.209745
	1	273679008	0.154645	3.45544e-08	0.220511
	7	27316683	0.0666392	3.63836e-08	0.208887
	7	42573668	0.101433	4.11324e-08	0.218045
	7	123594102	0.159707	5.63867e-08	0.213585
	2	3067855	-0.0647832	5.93203e-08	0.212868
	2	234050505	-0.0535918	6.76406e-08	0.200554
	7	123594101	0.187322	9.73968e-08	0.313723
	4	16174450	0.122453	1.25056e-07	0.192311
	2	222494995	-0.0566567	1.29358e-07	0.201863
	4	183480932	-0.0626	1.33863e-07	0.201381
	1	27407950	-0.193898	1.39474e-07	0.190849
	5	6600305	0.0529479	1.62065e-07	0.198686
	5	76827615	-0.148057	2.44076e-07	0.19292
	8	156986841	-0.0793385	4.55005e-07	0.184165
	8	104192368	-0.057481	5.07539e-07	0.182631
	5	163099329	0.0551095	8.14547e-07	0.167272
	5	219217322	0.0460335	2.53589e-06	0.159632
yellow versus white kernels	6	85059838	-0.268823	8.04679e-119	9.05751
	6	84754176	-0.150675	3.92881e-69	4.83033
	6	85062761	-0.233043	7.46517e-57	3.87736
	6	84773799	0.137139	7.07187e-44	2.90731
	6	84658794	0.133783	2.96912e-43	2.86167
	6	84756049	-0.205118	5.3513e-43	2.84296
	6	84750127	0.102418	1.09167e-39	1.45528
	6	85066253	-0.0729783	1.9645e-25	0.890292
	6	72307459	-0.12207	1.33684e-22	0.781087
	6	82195138	0.0473672	1.0976e-17	0.594156
	6	144039038	0.130107	1.86743e-17	0.585458
	6	85214490	-0.083896	2.96083e-17	0.577921
	8	67042013	-0.193033	1.44925e-16	0.987728
	6	85809892	-0.0726367	7.45574e-15	0.873192
	5	145174405	-0.0996367	8.44995e-15	0.48593
	6	61213225	0.13766	5.6745e-14	0.814502
	1	212690512	0.106424	1.58873e-13	0.438552
	7	16652171	0.124296	3.54433e-13	0.425638
	6	85066368	-0.058181	4.02687e-13	0.758041
	7	15496479	-0.0979146	5.78705e-13	0.417758
	1	92733950	-0.0701946	3.45567e-12	0.3891
	4	62426329	0.0788508	5.53915e-12	0.38155
	7	142150341	0.103819	8.78422e-12	0.374179
	1	285741372	0.0404043	1.51805e-11	0.365443
	5	221509011	0.0710645	8.10824e-11	0.338752
	3	202958059	-0.117367	9.27497e-11	0.336614
	2	190703753	-0.0676511	3.24711e-10	0.316724
	6	82195129	0.041202	4.04504e-10	0.503526
	6	116435825	-0.359096	4.49314e-10	0.311578
	8	27666046	-0.0599938	4.51155e-10	0.311513
	3	12833564	0.0764608	6.75308e-10	0.305127
	4	187091429	-0.0592461	9.67095e-10	0.299448
	2	22826717	0.0558868	2.66858e-09	0.283422
	10	74095795	0.0525699	3.48634e-09	0.279209
	6	87955401	-0.028107	4.1573e-09	0.276436
	6	77325746	-0.0268566	1.17204e-08	0.260136
	5	128490358	-0.118606	2.18529e-08	0.250362
	2	150684168	-0.0674255	3.22302e-08	0.244274
	1	209737778	0.0409724	3.83097e-08	0.241569
	3	104695571	-0.0659567	7.66721e-08	0.230723
	2	233357612	-0.0759673	9.51589e-08	0.227352
	2	10597751	-0.0245831	1.26066e-07	0.222965
	6	87195088	-0.037851	1.45676e-07	0.220712

### Sheet: Table 6
Supplementary Table 6. The parameters of five normally distributed included the b value, t value (ttest) and R2 of the wheat FHP complex trait model
b/t	b1/b7/b13	b2/b8/b14	b3/b9/b15	b4/b10	b5/b11	b6/b12	R2
b	176.023	66.8255	0.276	202.754	3120.51	0.0325	0.9982
t	13.625	4.4957	15.91	3.7677	4.2414	24.666
b	33.4609	2164.84	0.392	320.12	953.935	0.0647
t	4.035	1.5356	103.83	14.466	4.3687	20.595
b	56.7064	222.032	0.1578
t	1.5906	1.1019	13.261
